# Adaptation, spread and transmission of SARS-CoV-2 in farmed minks and related humans in the Netherlands

**DOI:** 10.1101/2021.07.13.452160

**Authors:** Lu Lu, Reina S. Sikkema, Francisca C. Velkers, David F. Nieuwenhuijse, Egil A.J. Fischer, Paola A. Meijer, Noortje Bouwmeester-Vincken, Ariene Rietveld, Marjolijn C.A. Wegdam-Blans, Paulien Tolsma, Marco Koppelman, Lidwien A.M. Smit, Renate W. Hakze-van der Honing, Wim H. M. van der Poel, Arco N. van der Spek, Marcel A. H. Spierenburg, Robert Jan Molenaar, Jan de Rond, Marieke Augustijn, Mark Woolhouse, J. Arjan Stegeman, Samantha Lycett, Bas B. Oude Munnink, Marion P. G. Koopmans

## Abstract

In the first wave of the COVID-19 pandemic (April 2020), SARS-CoV-2 was detected in farmed minks and genomic sequencing was performed on mink farms and farm personnel. Here, we describe the outbreak and use sequence data with Bayesian phylodynamic methods to explore SARS-CoV-2 transmission in minks and related humans on farms. High number of farm infections (68/126) in minks and farm related personnel (>50% of farms) were detected, with limited spread to the general human population. Three of five initial introductions of SARS-CoV-2 lead to subsequent spread between mink farms until November 2020. The largest cluster acquired a mutation in the receptor binding domain of the Spike protein (position 486), evolved faster and spread more widely and longer. Movement of people and distance between farms were statistically significant predictors of virus dispersal between farms. Our study provides novel insights into SARS-CoV-2 transmission between mink farms and highlights the importance of combing genetic information with epidemiological information at the animal-human interface.
