## Supplementary file 1 for "Adaptation, spread and transmission of SARS-CoV-2 in farmed minks and related humans in the Netherlands"

### Sheet: Epi-data suppfile1
FarmID	Epi-week	Mink cluster	Province	Human.density (per sq km per town)	Number.sequences	Mink population	Days.until.final.culling	Vet	Feed	Code.link	Owner	Empl	Fam	Other
1	17	A	Noord-Brabant	252	18	75711	45	D	F	0	Not provided for privacy reasons
2	17	B	Noord-Brabant	407	7	50473	43	A	F	1	Not provided for privacy reasons
3	19	A	Noord-Brabant	278	10	12400	30	C	P		Not provided for privacy reasons
4	19	A	Noord-Brabant	252	1	67945	34	D	F	0	Not provided for privacy reasons
5	23	D	Noord-Brabant	117	1	38936	10	B	F		Not provided for privacy reasons
6	23	C	Noord-Brabant	117	9	54515	8	A	K	2	Not provided for privacy reasons
7	23	C	Noord-Brabant	252	8	79355	7	A	K	4	Not provided for privacy reasons
8	23	A/D	Limburg	267	12	39144	6	A	K	3	Not provided for privacy reasons
9	23	C	Noord-Brabant	117	3	32557	5	A	P	2	Not provided for privacy reasons
10	24	D	Noord-Brabant	117	4	26824	2	A	K		Not provided for privacy reasons
11	24	E	Noord-Brabant	629	4	38745	2	A	K	4	Not provided for privacy reasons
12	24	A	Limburg	267	5	55352	3	A	K	3	Not provided for privacy reasons
13	25	A	Noord-Brabant	117	9	20366	1	A	K		Not provided for privacy reasons
14	25	C	Noord-Brabant	252	6	28375	1	A	K		Not provided for privacy reasons
15	26	D	Noord-Brabant	252	6	35928	1	A	K	4	Not provided for privacy reasons
16	26	A	Noord-Brabant	252	5	66920	2	A	K		Not provided for privacy reasons
17	27	C	Noord-Brabant	117	6	24300	1	A	K		Not provided for privacy reasons
18	27	D	Noord-Brabant	252	7	29546	2	A	F	5	Not provided for privacy reasons
19	28	D	Noord-Brabant	252	7	64520	3	A	F	5	Not provided for privacy reasons
20	28	A	Limburg	170	5	51546	2	C	P	6	Not provided for privacy reasons
21	28	A	Limburg	267	6	81463	2	B	K	4	Not provided for privacy reasons
22	29	unknown	Noord-Brabant	407	NA	30308	1	C	P	6	Not provided for privacy reasons
23	29	C	Noord-Brabant	117	7	25384	1	A	K		Not provided for privacy reasons
24	29	C	Noord-Brabant	117	1	76208	2	A	K		Not provided for privacy reasons
25	31	D	Noord-Brabant	117	1	23539	1	F	F	7	Not provided for privacy reasons
26	31	C	Noord-Brabant	263	4	69472	4	A	K	2	Not provided for privacy reasons
27	32	A	Limburg	267	1	44577	3	A	K	4	Not provided for privacy reasons
28	32	D	Noord-Brabant	252	2	57706	4	A	K	4	Not provided for privacy reasons
29	33	C	Limburg	355	4	12038	1	A	K	8	Not provided for privacy reasons
30	33	unknown	Gelderland	252	NA	59154	2	A	K	4	Not provided for privacy reasons
31	34	C	Noord-Brabant	252	2	3539	0	A	K	12	Not provided for privacy reasons
32	34	C	Limburg	355	6	57187	2	A	K	8	Not provided for privacy reasons
33	34	A	Noord-Brabant	252	4	94957	5	A	K	4	Not provided for privacy reasons
34	34	C	Limburg	355	4	39048	2	A	K	3	Not provided for privacy reasons
35	34	A	Noord-Brabant	252	5	99684	5	A	K	4	Not provided for privacy reasons
36	34	A	Noord-Brabant	252	5	23965	1	G	K		Not provided for privacy reasons
37	35	unknown	Noord-Brabant	278	NA	92071	2	A	K	4	Not provided for privacy reasons
38	35	A	Noord-Brabant	252	1	34668	1	A	K	4	Not provided for privacy reasons
39	35	C	Limburg	355	4	2787	0	A	K		Not provided for privacy reasons
40	35	A	Noord-Brabant	252	2	23088	2	A	F	7	Not provided for privacy reasons
41	35	C	Limburg	355	5	2051	0	A	K		Not provided for privacy reasons
42	35	A	Noord-Brabant	313	2	58408	3	A	K	4	Not provided for privacy reasons
43	36	A	Noord-Brabant	252	3	34765	1	A	F	5	Not provided for privacy reasons
44	36	A	Noord-Brabant	313	3	26991	1	A			Not provided for privacy reasons
45	36	C	Noord-Brabant	117	3	57591	1	A	K		Not provided for privacy reasons
46	36	C	Noord-Brabant	117	3	17150	2	A	K		Not provided for privacy reasons
47	36	A	Noord-Brabant	313	5	15731	1	A	K	4	Not provided for privacy reasons
48	37	A	Noord-Brabant	278	1	21683	1	A	K		Not provided for privacy reasons
49	37	A	Noord-Brabant	209	3	15738	1	A	K		Not provided for privacy reasons
50	38	A	Noord-Brabant	209	5	6743	0	A	K	10	Not provided for privacy reasons
51	38	A	Noord-Brabant	263	3	61292	1	A	K	4	Not provided for privacy reasons
52	38	A	Noord-Brabant	491	7	26206	1	A	F		Not provided for privacy reasons
53	38	A	Limburg	272	6	39974	1	C	P		Not provided for privacy reasons
54	39	A	Gelderland	414	3	24870	1	A	F		Not provided for privacy reasons
55	39	A	Limburg	225	9	23480	1	A	F		Not provided for privacy reasons
56	39	A	Limburg	272	6	60130	1	B	P		Not provided for privacy reasons
57	40	A	Limburg	220	6	17685	1	A	K	4	Not provided for privacy reasons
58	40	A	Limburg	1244	7	30467	1	A	K	4	Not provided for privacy reasons
59	40	A	Limburg	1244	6	36547	1	A	K	4	Not provided for privacy reasons
60	40	A	Noord-Brabant	224	5	76877	6	A	K	4	Not provided for privacy reasons
61	40	A	Limburg	272	5	35935	1	B	P	11	Not provided for privacy reasons
62	41	A	Limburg	225	5	35819	2	B	P	11	Not provided for privacy reasons
63	41	A	Limburg	272	9	57857	2	A	F	5	Not provided for privacy reasons
64	42	A	Noord-Brabant	278	5	39405	2	A	K	4	Not provided for privacy reasons
65	42	A	Limburg	225	5	41553	1	A	K	5	Not provided for privacy reasons
66	42	unknown	Limburg	267	NA	3294	2	A	K		Not provided for privacy reasons
67	43	A	Limburg	225	5	43937	1	A	K	11	Not provided for privacy reasons
68	45	A	Limburg	225	6	8215	1	B	P	5	Not provided for privacy reasons
					323

### Sheet: Explanation
Explanation dataset columns supp file 1 - anonymized for manuscript
Dataset from Utrecht University and Erasmus MC - Mink Epi-data updated 8 July 2021
Epi-Week	Calender week based on date diagnosis (according to epi-week procedure with Sunday always as first day of the week, starting with week 1 in January 2020)
Mink Cl	Mink cluster as indicated by Erasmus MC
Province	Province where the farms were located
Human.density (per sq km per town)	Population density of people in sq per town
Number.sequences	Number of mink related sequences used for the analyses
Mink population	Size of the mink population (including female and male adults and female and male kits at day of appraisal before culling)
Days.until.final.culling	Days between official diagnosis with throat swabs and day of culling of the last minks (in most cases culling took one day, but for some farms multiple days were needed. If more days were needed to cull, the last day of culling was used).
Vet	Code for veterinary practice
Feed	Code for feed company
Code link	Unique code is provided for farms with the same link to refer to with the next columns (same owner, shared employees, family relation, other links): farms with the same code are linked	Only the code link column, referring to a certain link, is shown in this file. For the analyses the unique code linking it to the other columns was used to distinguish different types of relations (i.e. owner, employee, family or other). The codes for these columns are not provided for privacy reasons
Owner	The unique link code is provided for farms with the same owner	Codes not provided for privacy reasons but available upon request
Empl	The unique link code is provided for farms sharing employees	Codes not provided for privacy reasons but available upon request
Fam	The unique link code is provided for farms owned by other members of the same family	Codes not provided for privacy reasons but available upon request
Other	The unique link code for other links, like social links / technicians that do not work with the minks / visiting each other	Codes not provided for privacy reasons but available upon request
