## Supplementary file 2 for "Adaptation, spread and transmission of SARS-CoV-2 in farmed minks and related humans in the Netherlands"

### Sheet: Sheet1
Virus.name	host	farmID	collectDate	combine_AA	S_452	S_453	S_486	S_501	Escape	Cluster
hCov-19/Netherlands/NoordBrabant_177/2020	human	1	2020-05-04	LYFN	L	Y	F	N	FALSE	ClusterA
hCov-19/Netherlands/NoordBrabant_155/2020	human	3	2020-05-22	LYFN	L	Y	F	N	FALSE	ClusterA
hCov-19/Netherlands/NoordBrabant_156/2020	human	3	2020-05-22	LYFN	L	Y	F	N	FALSE	ClusterA
hCov-19/Netherlands/NoordBrabant_157/2020	human	3	2020-05-22	LYFN	L	Y	F	N	FALSE	ClusterA
hCov-19/Netherlands/NoordBrabant_166/2020	human	3	2020-05-24	LYFN	L	Y	F	N	FALSE	ClusterA
hCov-19/Netherlands/NoordBrabant_168/2020	human	3	2020-05-26	unknown	unknown	unknown	F	N	FALSE	ClusterA
hCov-19/Netherlands/un-EMC-738/2020	human	7	2020-06-10	LYFN	L	Y	F	N	FALSE	ClusterC
hCov-19/Netherlands/un-EMC-739/2020	human	7	2020-06-10	LYFN	L	Y	F	N	FALSE	ClusterC
hCov-19/Netherlands/LI-EMC-77/2020	human	8	2020-06-03	LYFN	L	Y	F	N	FALSE	ClusterA
hCov-19/Netherlands/LI-EMC-78/2020	human	8	2020-06-03	LYFN	L	Y	F	N	FALSE	ClusterA
hCov-19/Netherlands/LI-EMC-79/2020	human	8	2020-06-03	LYFN	L	Y	F	N	FALSE	ClusterA
hCov-19/Netherlands/LI-EMC-80/2020	human	8	2020-06-03	LYFN	L	Y	F	N	FALSE	ClusterA
hCov-19/Netherlands/LI-EMC-81/2020	human	8	2020-06-03	LYFN	L	Y	F	N	FALSE	ClusterA
hCov-19/Netherlands/NB-EMC-178/2020	human	9	2020-06-07	LYFN	L	Y	F	N	FALSE	ClusterC
hCov-19/Netherlands/NB-EMC-187/2020	human	13	2020-06-24	LYFN	L	Y	F	N	FALSE	ClusterA
hCov-19/Netherlands/NB-EMC-188/2020	human	13	2020-06-24	LYFN	L	Y	F	N	FALSE	ClusterA
hCov-19/Netherlands/NB-EMC-189/2020	human	13	2020-06-24	LYFN	L	Y	F	N	FALSE	ClusterA
hCov-19/Netherlands/NB-EMC-262/2020	human	13	2020-06-15	LYFN	L	Y	F	N	FALSE	ClusterA
hCoV-19/Netherlands/NB-EMC-210/2020	human	14	2020-06-14	LYFN	L	Y	F	N	FALSE	ClusterC
hCoV-19/Netherlands/NB-EMC-267/2020	human	15	2020-06-21	LFFN	L	F	F	N	FALSE	ClusterD
hCoV-19/Netherlands/NB-EMC-277/2020	human	17	2020-07-02	MYLN	M	Y	L	N	FALSE	ClusterC
hCoV-19/Netherlands/NB-EMC-270/2020	human	18	2020-07-04	LFFN	L	F	F	N	FALSE	ClusterD
hCoV-19/Netherlands/NB-EMC-271/2020	human	18	2020-07-05	LFFN	L	F	F	N	FALSE	ClusterD
hCov-19/Netherlands/NB-EMC-268/2020	human	19	2020-07-10	LFFN	L	F	F	N	FALSE	ClusterD
hCov-19/Netherlands/NB-EMC-269/2020	human	19	2020-07-10	LFFN	L	F	F	N	FALSE	ClusterD
hCov-19/Netherlands/NB-EMC-257/2020	human	21	2020-07-08	LYFN	L	Y	F	N	FALSE	ClusterA
hCov-19/Netherlands/NB-EMC-258/2020	human	21	2020-07-08	LYFN	L	Y	F	N	FALSE	ClusterA
hCoV-19/Netherlands/NB-EMC-265/2020	human	24	2020-08-03	LFFN	L	F	F	N	FALSE	ClusterD
hCoV-19/Netherlands/NB-EMC-266/2020	human	26	2020-07-29	MYLN	M	Y	L	N	FALSE	ClusterC
hCoV-19/Netherlands/NB-EMC-287/2020	human	29	2020-08-13	MYLN	M	Y	L	N	FALSE	ClusterC
hCoV-19/Netherlands/NB-EMC-286/2020	human	32	2020-08-16	MYLN	M	Y	L	N	FALSE	ClusterC
hCoV-19/Netherlands/NB-EMC-283/2020	human	32	2020-08-16	MYLN	M	Y	L	N	FALSE	ClusterC
hCoV-19/Netherlands/NB-EMC-284/2020	human	32	2020-08-16	MYLN	M	Y	L	N	FALSE	ClusterC
hCov-19/Netherlands/NB-EMC-296_NB49/2020	human	46	2020-09-05	LYLN	L	Y	L	N	FALSE	ClusterA
hCov-19/Netherlands/NB-EMC-297_NB49/2020	human	49	2020-09-09	LYLN	L	Y	L	N	FALSE	ClusterA
hCov-19/Netherlands/un-EMC-772_NB52/2020	human	52	2020-09-19	LYLN	L	Y	L	N	FALSE	ClusterA
hCov-19/Netherlands/un-EMC-773_NB52/2020	human	52	2020-09-19	LYLN	L	Y	L	N	FALSE	ClusterA
hCov-19/Netherlands/LI-EMC-93/2020	human	55	2020-09-27	LYLN	L	Y	L	N	FALSE	ClusterA
hCov-19/Netherlands/LI-EMC-94/2020	human	55	2020-09-27	LYLN	L	Y	L	N	FALSE	ClusterA
hCov-19/Netherlands/LI-EMC-95/2020	human	55	2020-09-27	LYLN	L	Y	L	N	FALSE	ClusterA
hCov-19/Netherlands/LI-EMC-122/2020	human	55	2020-10-01	LYLN	L	Y	L	N	FALSE	ClusterA
hCov-19/Netherlands/LI-EMC-91/2020	human	56	2020-09-30	LYLN	L	Y	L	N	FALSE	ClusterA
hCov-19/Netherlands/LI-EMC-92/2020	human	56	2020-09-30	LYLN	L	Y	L	N	FALSE	ClusterA
hCov-19/Netherlands/LI-EMC-98/2020	human	57	2020-10-03	LYLN	L	Y	L	N	FALSE	ClusterA
hCov-19/Netherlands/LI-EMC-99/2020	human	58	2020-10-06	LYLN	L	Y	L	N	FALSE	ClusterA
hCov-19/Netherlands/LI-EMC-123/2020	human	58	2020-10-06	LYLN	L	Y	L	N	FALSE	ClusterA
hCov-19/Netherlands/LI-EMC-124/2020	human	59	2020-10-08	LYLN	L	Y	L	N	FALSE	ClusterA
hCov-19/Netherlands/LI-EMC-125/2020	human	63	2020-10-14	LYLN	L	Y	L	N	FALSE	ClusterA
hCov-19/Netherlands/LI-EMC-126/2020	human	63	2020-10-14	LYLN	L	Y	L	N	FALSE	ClusterA
hCov-19/Netherlands/LI-EMC-127/2020	human	63	2020-10-14	LYLN	L	Y	L	N	FALSE	ClusterA
hCov-19/Netherlands/LI-EMC-128/2020	human	63	2020-10-14	LYLN	L	Y	L	N	FALSE	ClusterA
hCov-19/Netherlands/LI-EMC-129/2020	human	63	2020-10-13	LYLN	L	Y	L	N	FALSE	ClusterA
hCov-19/Netherlands/LI-EMC-130/2020	human	68	2020-11-07	LYLN	L	Y	L	N	FALSE	ClusterA
hCov-19/Netherlands/NA_134/2020	human	notfarm	2020-03-11	LYFN	L	Y	F	N	FALSE	ClusterA-outgroup
hCov-19/Netherlands/NA_376/2020	human	notfarm	2020-04-09	LYFN	L	Y	F	N	FALSE	ClusterA-outgroup
hCov-19/Netherlands/ZuidHolland_34/2020	human	notfarm	2020-03-16	Lunknown	L	unknown	F	N	FALSE	ClusterC-outgroup
hCov-19/Netherlands/un-EMC-715/2020	human	notfarm	2020-03-15	LYFN	L	Y	F	N	FALSE	ClusterC-outgroup
hCov-19/Netherlands/NA_41/2020	human	notfarm-root	2020-03-13	unknown	unknown	Y	unknown	N	FALSE	ClusterD-outgroup
hCov-19/Netherlands/NoordBrabant_130/2020	human	notfarm-root	2020-04-08	LYFN	L	Y	F	N	FALSE	ClusterD-outgroup
hCov-19/Netherlands/DR-EMC-52/2020	human	unrelate-human	2020-10-15	LYLN	L	Y	L	N	TRUE	ClusterA
hCoV-19/Netherlands/ZH-RIVM-10358/2020	human	unrelate-human	2020-07-21	MYLN	M	Y	L	N	TRUE	ClusterC
hCov-19/mink/Netherlands/NB-EMC-1-1/2020	mink	1	2020-04-28	LYFN	L	Y	F	N	FALSE	ClusterA
hCov-19/mink/Netherlands/NB-EMC-1-2/2020	mink	1	2020-04-28	LYFT	L	Y	F	T	FALSE	ClusterA
hCov-19/mink/Netherlands/NB-EMC-1-3/2020	mink	1	2020-04-28	LYFN	L	Y	F	N	FALSE	ClusterA
hCov-19/mink/Netherlands/NB-EMC-1-4/2020	mink	1	2020-04-28	LYFN	L	Y	F	N	FALSE	ClusterA
hCov-19/mink/Netherlands/NB-EMC-1-5/2020	mink	1	2020-04-28	LYFN	L	Y	F	N	FALSE	ClusterA
hCov-19/mink/Netherlands/NB-EMC-1-6/2020	mink	1	2020-04-28	LYFN	L	Y	F	N	FALSE	ClusterA
hCov-19/mink/Netherlands/NB-EMC-1-7/2020	mink	1	2020-04-28	LYFN	L	Y	F	N	FALSE	ClusterA
hCov-19/mink/Netherlands/NB-EMC-1-8/2020	mink	1	2020-04-28	LYFN	L	Y	F	N	FALSE	ClusterA
hCov-19/mink/Netherlands/NB-EMC-1-9/2020	mink	1	2020-04-28	LYFN	L	Y	F	N	FALSE	ClusterA
hCov-19/mink/Netherlands/NB-EMC-1-10/2020	mink	1	2020-04-28	LYFN	L	Y	F	N	FALSE	ClusterA
hCov-19/mink/Netherlands/NB-EMC-1-11/2020	mink	1	2020-04-28	LYLN	L	Y	L	N	FALSE	ClusterA
hCov-19/mink/Netherlands/NB-EMC-1-12/2020	mink	1	2020-04-28	LYFN	L	Y	F	N	FALSE	ClusterA
hCov-19/mink/Netherlands/NB-EMC-1-13/2020	mink	1	2020-04-28	LFFN	L	F	F	N	FALSE	ClusterA
hCov-19/mink/Netherlands/NB-EMC-1-14/2020	mink	1	2020-04-28	LYFN	L	Y	F	N	FALSE	ClusterA
hCov-19/mink/Netherlands/NB-EMC-1-16/2020	mink	1	2020-04-28	LYFN	L	Y	F	N	FALSE	ClusterA
hCov-19/mink/Netherlands/NB-EMC-1-17/2020	mink	1	2020-04-28	LYFN	L	Y	F	N	FALSE	ClusterA
hCov-19/mink/Netherlands/NB-EMC-1-18/2020	mink	1	2020-04-28	LYLN	L	Y	L	N	FALSE	ClusterA
hCoV-19/mink/Netherlands/NB-EMC-2-14/2020	mink	2	2020-04-27	LFFN	L	F	F	N	FALSE	ClusterB
hCoV-19/mink/Netherlands/NB-EMC-2-6/2020	mink	2	2020-04-27	LFFN	L	F	F	N	FALSE	ClusterB
hCoV-19/mink/Netherlands/NB-EMC-2-13/2020	mink	2	2020-04-27	LFFN	L	F	F	N	FALSE	ClusterB
hCoV-19/mink/Netherlands/NB-EMC-2-2/2020	mink	2	2020-04-27	LFFN	L	F	F	N	FALSE	ClusterB
hCoV-19/mink/Netherlands/NB-EMC-2-3/2020	mink	2	2020-04-27	LFFN	L	F	F	N	FALSE	ClusterB
hCoV-19/mink/Netherlands/NB-EMC-2-8/2020	mink	2	2020-04-27	LFFN	L	F	F	N	FALSE	ClusterB
hCoV-19/mink/Netherlands/NB-EMC-2-19/2020	mink	2	2020-04-27	LFFN	L	F	F	N	FALSE	ClusterB
hCov-19/mink/Netherlands/NB-EMC-3-2/2020	mink	3	2020-05-06	LYFN	L	Y	F	N	FALSE	ClusterA
hCov-19/mink/Netherlands/NB-EMC-3-3/2020	mink	3	2020-05-06	LYFN	L	Y	F	N	FALSE	ClusterA
hCov-19/mink/Netherlands/NB-EMC-3-4/2020	mink	3	2020-05-06	unknown	unknown	unknown	F	N	FALSE	ClusterA
hCov-19/mink/Netherlands/NB-EMC-3-5/2020	mink	3	2020-05-06	unknown	unknown	unknown	F	N	FALSE	ClusterA
hCov-19/mink/Netherlands/NB-EMC-3-6/2020	mink	3	2020-05-06	LYFN	L	Y	F	N	FALSE	ClusterA
hCov-19/mink/Netherlands/NB-EMC-4-2/2020	mink	4	2020-05-06	LYFN	L	Y	F	N	FALSE	ClusterA
hCov-19/mink/Netherlands/NB-EMC-5-13/2020	mink	5	2020-05-30	LYFT	L	Y	F	T	FALSE	ClusterD
hCov-19/mink/Netherlands/NB-EMC-6-2/2020	mink	6	2020-05-30	LYLN	L	Y	L	N	FALSE	ClusterC
hCov-19/mink/Netherlands/NB-EMC-6-3/2020	mink	6	2020-05-30	LYLN	L	Y	L	N	FALSE	ClusterC
hCov-19/mink/Netherlands/NB-EMC-6-7/2020	mink	6	2020-05-30	LYLN	L	Y	L	N	FALSE	ClusterC
hCov-19/mink/Netherlands/NB-EMC-6-13/2020	mink	6	2020-05-30	LYFN	L	Y	F	N	FALSE	ClusterC
hCov-19/mink/Netherlands/NB-EMC-6-14/2020	mink	6	2020-05-30	LYFT	L	Y	F	T	FALSE	ClusterC
hCov-19/mink/Netherlands/NB-EMC-6-15/2020	mink	6	2020-05-30	LYLN	L	Y	L	N	FALSE	ClusterC
hCov-19/mink/Netherlands/NB-EMC-6-16/2020	mink	6	2020-05-30	LYLN	L	Y	L	N	FALSE	ClusterC
hCov-19/mink/Netherlands/NB-EMC-6-17/2020	mink	6	2020-05-30	LYFN	L	Y	F	N	FALSE	ClusterC
hCov-19/mink/Netherlands/NB-EMC-6-18/2020	mink	6	2020-05-30	LYLN	L	Y	L	N	FALSE	ClusterC
hCov-19/mink/Netherlands/NB-EMC-7-1/2020	mink	7	2020-05-30	LYFN	L	Y	F	N	FALSE	ClusterC
hCov-19/mink/Netherlands/NB-EMC-7-2/2020	mink	7	2020-05-30	LYFN	L	Y	F	N	FALSE	ClusterC
hCov-19/mink/Netherlands/NB-EMC-7-3/2020	mink	7	2020-05-30	LYFN	L	Y	F	N	FALSE	ClusterC
hCov-19/mink/Netherlands/NB-EMC-7-6/2020	mink	7	2020-05-30	LYFN	L	Y	F	N	FALSE	ClusterC
hCov-19/mink/Netherlands/NB-EMC-7-10/2020	mink	7	2020-05-30	LYFN	L	Y	F	N	FALSE	ClusterC
hCov-19/mink/Netherlands/NB-EMC-7-19/2020	mink	7	2020-05-30	LYFN	L	Y	F	N	FALSE	ClusterC
hCov-19/mink/Netherlands/NB-EMC-8-8/2020	mink	8	2020-06-01	LYFN	L	Y	F	N	FALSE	ClusterA
hCov-19/mink/Netherlands/NB-EMC-8-9/2020	mink	8	2020-06-01	LYFN	L	Y	F	N	FALSE	ClusterA
hCov-19/mink/Netherlands/NB-EMC-8-11/2020	mink	8	2020-06-01	LYFN	L	Y	F	N	FALSE	ClusterA
hCov-19/mink/Netherlands/NB-EMC-8-14/2020	mink	8	2020-06-01	LYFN	L	Y	F	N	FALSE	ClusterA
hCov-19/mink/Netherlands/NB-EMC-8-16/2020	mink	8	2020-06-01	LYFT	L	Y	F	T	FALSE	ClusterA
hCov-19/mink/Netherlands/NB-EMC-8-20/2020	mink	8	2020-06-01	LYFN	L	Y	F	N	FALSE	ClusterD
hCov-19/mink/Netherlands/NB-EMC-9-1/2020	mink	9	2020-06-03	LYFN	L	Y	F	N	FALSE	ClusterC
hCov-19/mink/Netherlands/NB-EMC-9-3/2020	mink	9	2020-06-03	LYFN	L	Y	F	N	FALSE	ClusterC
hCov-19/mink/Netherlands/NB-EMC-10-2/2020	mink	10	2020-06-07	LYFN	L	Y	F	N	FALSE	ClusterD
hCov-19/mink/Netherlands/NB-EMC-10-5/2020	mink	10	2020-06-07	LYFN	L	Y	F	N	FALSE	ClusterD
hCov-19/mink/Netherlands/NB-EMC-10-8/2020	mink	10	2020-06-07	LYFN	L	Y	F	N	FALSE	ClusterD
hCov-19/mink/Netherlands/NB-EMC-10-13/2020	mink	10	2020-06-07	LYFN	L	Y	F	N	FALSE	ClusterD
hCoV-19/mink/Netherlands/NB-EMC-11-1/2020	mink	11	2020-06-07	LYFN	L	Y	F	N	FALSE	ClusterE
hCoV-19/mink/Netherlands/NB-EMC-11-2/2020	mink	11	2020-06-07	LYFN	L	Y	F	N	FALSE	ClusterE
hCoV-19/mink/Netherlands/NB-EMC-11-3/2020	mink	11	2020-06-07	LYFN	L	Y	F	N	FALSE	ClusterE
hCoV-19/mink/Netherlands/NB-EMC-11-19/2020	mink	11	2020-06-07	LYFN	L	Y	F	N	FALSE	ClusterE
hCov-19/mink/Netherlands/NB-EMC-12-7/2020	mink	12	2020-06-07	LYFN	L	Y	F	N	FALSE	ClusterA
hCov-19/mink/Netherlands/NB-EMC-12-11/2020	mink	12	2020-06-07	LYFN	L	Y	F	N	FALSE	ClusterA
hCov-19/mink/Netherlands/NB-EMC-12-13/2020	mink	12	2020-06-07	LYFN	L	Y	F	N	FALSE	ClusterA
hCov-19/mink/Netherlands/NB-EMC-12-23/2020	mink	12	2020-06-07	LYFN	L	Y	F	N	FALSE	ClusterA
hCov-19/mink/Netherlands/NB-EMC-12-37/2020	mink	12	2020-06-07	LYFN	L	Y	F	N	FALSE	ClusterA
hCov-19/mink/Netherlands/NB-EMC-13-4/2020	mink	13	2020-06-14	LYFN	L	Y	F	N	FALSE	ClusterA
hCov-19/mink/Netherlands/NB-EMC-13-9/2020	mink	13	2020-06-14	LYFN	L	Y	F	N	FALSE	ClusterA
hCov-19/mink/Netherlands/NB-EMC-13-10/2020	mink	13	2020-06-14	LYFN	L	Y	F	N	FALSE	ClusterA
hCov-19/mink/Netherlands/NB-EMC-13-11/2020	mink	13	2020-06-14	LYFN	L	Y	F	N	FALSE	ClusterA
hCov-19/mink/Netherlands/NB-EMC-13-16/2020	mink	13	2020-06-14	LYFN	L	Y	F	N	FALSE	ClusterA
hCov-19/mink/Netherlands/NB-EMC-14-3/2020	mink	14	2020-06-14	LYFN	L	Y	F	N	FALSE	ClusterC
hCov-19/mink/Netherlands/NB-EMC-14-21/2020	mink	14	2020-06-14	LYFN	L	Y	F	N	FALSE	ClusterC
hCov-19/mink/Netherlands/NB-EMC-14-25/2020	mink	14	2020-06-14	LYFN	L	Y	F	N	FALSE	ClusterC
hCov-19/mink/Netherlands/NB-EMC-14-37/2020	mink	14	2020-06-14	LYFN	L	Y	F	N	FALSE	ClusterC
hCov-19/mink/Netherlands/NB-EMC-14-41/2020	mink	14	2020-06-14	LYFN	L	Y	F	N	FALSE	ClusterC
hCov-19/mink/Netherlands/NB-EMC-15-2/2020	mink	15	2020-06-21	LFFN	L	F	F	N	FALSE	ClusterD
hCov-19/mink/Netherlands/NB-EMC-15-3/2020	mink	15	2020-06-21	LFFN	L	F	F	N	FALSE	ClusterD
hCov-19/mink/Netherlands/NB-EMC-15-7/2020	mink	15	2020-06-21	LFFN	L	F	F	N	FALSE	ClusterD
hCov-19/mink/Netherlands/NB-EMC-15-8/2020	mink	15	2020-06-21	LFFN	L	F	F	N	FALSE	ClusterD
hCov-19/mink/Netherlands/NB-EMC-15-11/2020	mink	15	2020-06-21	LFFN	L	F	F	N	FALSE	ClusterD
hCov-19/mink/Netherlands/NB-EMC-16-1/2020	mink	16	2020-06-21	LFFN	L	F	F	N	FALSE	ClusterA
hCov-19/mink/Netherlands/NB-EMC-16-2/2020	mink	16	2020-06-21	LFFN	L	F	F	N	FALSE	ClusterA
hCov-19/mink/Netherlands/NB-EMC-16-10/2020	mink	16	2020-06-21	LFFN	L	F	F	N	FALSE	ClusterA
hCov-19/mink/Netherlands/NB-EMC-16-13/2020	mink	16	2020-06-21	LFFN	L	F	F	N	FALSE	ClusterA
hCov-19/mink/Netherlands/NB-EMC-16-14/2020	mink	16	2020-06-21	LFFN	L	F	F	N	FALSE	ClusterA
hCov-19/mink/Netherlands/NB-EMC-17-3/2020	mink	17	2020-07-02	MYLN	M	Y	L	N	FALSE	ClusterC
hCov-19/mink/Netherlands/NB-EMC-17-6/2020	mink	17	2020-07-02	MYLN	M	Y	L	N	FALSE	ClusterC
hCov-19/mink/Netherlands/NB-EMC-17-10/2020	mink	17	2020-07-02	MYLN	M	Y	L	N	FALSE	ClusterC
hCov-19/mink/Netherlands/NB-EMC-17-16/2020	mink	17	2020-07-02	MYLN	M	Y	L	N	FALSE	ClusterC
hCov-19/mink/Netherlands/NB-EMC-17-19/2020	mink	17	2020-07-02	MYLN	M	Y	L	N	FALSE	ClusterC
hCov-19/mink/Netherlands/NB-EMC-18-8/2020	mink	18	2020-07-04	LFFN	L	F	F	N	FALSE	ClusterD
hCov-19/mink/Netherlands/NB-EMC-18-14/2020	mink	18	2020-07-04	LFFN	L	F	F	N	FALSE	ClusterD
hCov-19/mink/Netherlands/NB-EMC-18-15/2020	mink	18	2020-07-04	LFFN	L	F	F	N	FALSE	ClusterD
hCov-19/mink/Netherlands/NB-EMC-18-17/2020	mink	18	2020-07-04	LFFN	L	F	F	N	FALSE	ClusterD
hCov-19/mink/Netherlands/NB-EMC-18-20/2020	mink	18	2020-07-04	LFFN	L	F	F	N	FALSE	ClusterD
hCov-19/mink/Netherlands/NB-EMC-19-1/2020	mink	19	2020-07-05	LFFN	L	F	F	N	FALSE	ClusterD
hCov-19/mink/Netherlands/NB-EMC-19-9/2020	mink	19	2020-07-05	LFFN	L	F	F	N	FALSE	ClusterD
hCov-19/mink/Netherlands/NB-EMC-19-12/2020	mink	19	2020-07-05	LFFN	L	F	F	N	FALSE	ClusterD
hCov-19/mink/Netherlands/NB-EMC-19-15/2020	mink	19	2020-07-05	LFFN	L	F	F	N	FALSE	ClusterD
hCov-19/mink/Netherlands/NB-EMC-19-19/2020	mink	19	2020-07-05	LFFN	L	F	F	N	FALSE	ClusterD
hCov-19/mink/Netherlands/NB-EMC-20-1/2020	mink	20	2020-07-09	LYFN	L	Y	F	N	FALSE	ClusterA
hCov-19/mink/Netherlands/NB-EMC-20-2/2020	mink	20	2020-07-09	LYFN	L	Y	F	N	FALSE	ClusterA
hCov-19/mink/Netherlands/NB-EMC-20-3/2020	mink	20	2020-07-09	LYFN	L	Y	F	N	FALSE	ClusterA
hCov-19/mink/Netherlands/NB-EMC-20-4/2020	mink	20	2020-07-09	LYFN	L	Y	F	N	FALSE	ClusterA
hCov-19/mink/Netherlands/NB-EMC-20-5/2020	mink	20	2020-07-09	LYFN	L	Y	F	N	FALSE	ClusterA
hCov-19/mink/Netherlands/NB-EMC-21-1/2020	mink	21	2020-07-09	LYFN	L	Y	F	N	FALSE	ClusterA
hCov-19/mink/Netherlands/NB-EMC-21-2/2020	mink	21	2020-07-09	LYFN	L	Y	F	N	FALSE	ClusterA
hCov-19/mink/Netherlands/NB-EMC-21-4/2020	mink	21	2020-07-09	LYFN	L	Y	F	N	FALSE	ClusterA
hCov-19/mink/Netherlands/NB-EMC-21-5/2020	mink	21	2020-07-09	LYFN	L	Y	F	N	FALSE	ClusterA
hCov-19/mink/Netherlands/NB-EMC-23-1/2020	mink	23	2020-07-14	MYLN	M	Y	L	N	FALSE	ClusterC
hCov-19/mink/Netherlands/NB-EMC-23-2/2020	mink	23	2020-07-14	MYLN	M	Y	L	N	FALSE	ClusterC
hCov-19/mink/Netherlands/NB-EMC-23-3/2020	mink	23	2020-07-14	MYLN	M	Y	L	N	FALSE	ClusterC
hCov-19/mink/Netherlands/NB-EMC-23-4/2020	mink	23	2020-07-14	MYLN	M	Y	L	N	FALSE	ClusterC
hCov-19/mink/Netherlands/NB-EMC-23-5/2020	mink	23	2020-07-14	MYLN	M	Y	L	N	FALSE	ClusterC
hCov-19/mink/Netherlands/NB-EMC-23-6/2020	mink	23	2020-07-14	MYLN	M	Y	L	N	FALSE	ClusterC
hCov-19/mink/Netherlands/NB-EMC-23-7/2020	mink	23	2020-07-14	MYLN	M	Y	L	N	FALSE	ClusterC
hCov-19/mink/Netherlands/NB-EMC-24-1/2020	mink	24	2020-07-15	LYFN	L	Y	F	N	FALSE	ClusterC
hCov-19/mink/Netherlands/NB-EMC-25-12/2020	mink	25	2020-07-25	LFFN	L	F	F	N	FALSE	ClusterD
hCov-19/mink/Netherlands/NB-EMC-26-1/2020	mink	26	2020-07-29	MYLN	M	Y	L	N	FALSE	ClusterC
hCov-19/mink/Netherlands/NB-EMC-26-2/2020	mink	26	2020-07-29	MYLN	M	Y	L	N	FALSE	ClusterC
hCov-19/mink/Netherlands/NB-EMC-26-5/2020	mink	26	2020-07-29	MYLN	M	Y	L	N	FALSE	ClusterC
hCov-19/mink/Netherlands/NB-EMC-27-3/2020	mink	27	2020-08-08	LYFN	L	Y	F	N	FALSE	ClusterA
hCov-19/mink/Netherlands/NB-EMC-28-2/2020	mink	28	2020-08-08	LFFN	L	F	F	N	FALSE	ClusterD
hCov-19/mink/Netherlands/NB-EMC-28-3/2020	mink	28	2020-08-08	LFFN	L	F	F	N	FALSE	ClusterD
hCov/mink/Netherlands/NB-EMC-28-6/2020	mink	28	2020-08-08	LFFN	L	F	F	N	FALSE	ClusterD
hCov/mink/Netherlands/NB-EMC-28-7/2020	mink	28	2020-08-08	LFFN	L	F	F	N	FALSE	ClusterD
hCov/mink/Netherlands/NB-EMC-28-9/2020	mink	28	2020-08-08	LFFN	L	F	F	N	FALSE	ClusterD
hCov-19/mink/Netherlands/NB-EMC-29-1/2020	mink	29	2020-08-12	MYLN	M	Y	L	N	FALSE	ClusterC
hCov-19/mink/Netherlands/NB-EMC-29-10/2020	mink	29	2020-08-12	MYLN	M	Y	L	N	FALSE	ClusterC
hCov-19/mink/Netherlands/NB-EMC-29-20/2020	mink	29	2020-08-12	MYLN	M	Y	L	N	FALSE	ClusterC
hCov-19/mink/Netherlands/NB-EMC-31-6/2020	mink	31	2020-08-15	LYFN	L	Y	F	N	FALSE	ClusterC
hCov-19/mink/Netherlands/NB-EMC-31-18/2020	mink	31	2020-08-15	LYFN	L	Y	F	N	FALSE	ClusterC
hCov-19/mink/Netherlands/NB-EMC-32-6/2020	mink	32	2020-08-15	MYLN	M	Y	L	N	FALSE	ClusterC
hCov-19/mink/Netherlands/NB-EMC-32-7/2020	mink	32	2020-08-15	MYLN	M	Y	L	N	FALSE	ClusterC
hCov-19/mink/Netherlands/NB-EMC-32-18/2020	mink	32	2020-08-15	MYLN	M	Y	L	N	FALSE	ClusterC
hCov-19/mink/Netherlands/NB-EMC-33-1/2020	mink	33	2020-08-17	LYLN	L	Y	L	N	FALSE	ClusterA
hCov-19/mink/Netherlands/NB-EMC-33-3/2020	mink	33	2020-08-17	LYLN	L	Y	L	N	FALSE	ClusterA
hCov-19/mink/Netherlands/NB-EMC-33-4/2020	mink	33	2020-08-17	LYLN	L	Y	L	N	FALSE	ClusterA
hCov-19/mink/Netherlands/NB-EMC-33-5/2020	mink	33	2020-08-17	LYLN	L	Y	L	N	FALSE	ClusterA
hCov-19/mink/Netherlands/NB-EMC-34-2/2020	mink	34	2020-08-18	MYLN	M	Y	L	N	FALSE	ClusterC
hCov-19/mink/Netherlands/NB-EMC-34-3/2020	mink	34	2020-08-18	MYLN	M	Y	L	N	FALSE	ClusterC
hCov-19/mink/Netherlands/NB-EMC-34-4/2020	mink	34	2020-08-18	MYLN	M	Y	L	N	FALSE	ClusterC
hCov-19/mink/Netherlands/NB-EMC-34-5/2020	mink	34	2020-08-18	MYLN	M	Y	L	N	FALSE	ClusterC
hCov-19/mink/Netherlands/NB-EMC-35-1/2020	mink	35	2020-08-18	LYLN	L	Y	L	N	FALSE	ClusterA
hCov-19/mink/Netherlands/NB-EMC-35-2/2020	mink	35	2020-08-18	LYLN	L	Y	L	N	FALSE	ClusterA
hCov-19/mink/Netherlands/NB-EMC-35-3/2020	mink	35	2020-08-17	LYLN	L	Y	L	N	FALSE	ClusterA
hCov-19/mink/Netherlands/NB-EMC-35-4/2020	mink	35	2020-08-17	LYLN	L	Y	L	N	FALSE	ClusterA
hCov-19/mink/Netherlands/NB-EMC-35-5/2020	mink	35	2020-08-17	LYLN	L	Y	L	N	FALSE	ClusterA
hCov-19/mink/Netherlands/NB-EMC-36-1/2020	mink	36	2020-08-20	LYLN	L	Y	L	N	FALSE	ClusterA
hCov-19/mink/Netherlands/NB-EMC-36-2/2020	mink	36	2020-08-20	LYLN	L	Y	L	N	FALSE	ClusterA
hCov-19/mink/Netherlands/NB-EMC-36-3/2020	mink	36	2020-08-20	LYLN	L	Y	L	N	FALSE	ClusterA
hCov-19/mink/Netherlands/NB-EMC-36-4/2020	mink	36	2020-08-20	LYLN	L	Y	L	N	FALSE	ClusterA
hCov-19/mink/Netherlands/NB-EMC-36-5/2020	mink	36	2020-08-20	LYLN	L	Y	L	N	FALSE	ClusterA
hCov-19/mink/Netherlands/NB-EMC-38-40/2020	mink	38	2020-08-22	LYFN	L	Y	F	N	FALSE	ClusterA
hCov-19/mink/Netherlands/NB-EMC-39-2/2020	mink	39	2020-08-23	MYLN	M	Y	L	N	FALSE	ClusterC
hCov-19/mink/Netherlands/NB-EMC-39-3/2020	mink	39	2020-08-23	MYLN	M	Y	L	N	FALSE	ClusterC
hCov-19/mink/Netherlands/NB-EMC-39-4/2020	mink	39	2020-08-23	MYLN	M	Y	L	N	FALSE	ClusterC
hCov-19/mink/Netherlands/NB-EMC-39-5/2020	mink	39	2020-08-23	MYLN	M	Y	L	N	FALSE	ClusterC
hCov-19/mink/Netherlands/NB-EMC-40-3/2020	mink	40	2020-08-25	LYLN	L	Y	L	N	FALSE	ClusterA
hCov-19/mink/Netherlands/NB-EMC-40-4/2020	mink	40	2020-08-25	unknown	unknown	unknown	L	N	FALSE	ClusterA
hCov-19/mink/Netherlands/NB-EMC-41-1/2020	mink	41	2020-08-27	MYLN	M	Y	L	N	FALSE	ClusterC
hCov-19/mink/Netherlands/NB-EMC-41-3/2020	mink	41	2020-08-27	MYLN	M	Y	L	N	FALSE	ClusterC
hCov-19/mink/Netherlands/NB-EMC-41-4/2020	mink	41	2020-08-27	MYLN	M	Y	L	N	FALSE	ClusterC
hCov-19/mink/Netherlands/NB-EMC-41-5/2020	mink	41	2020-08-27	MYLN	M	Y	L	N	FALSE	ClusterC
hCov-19/mink/Netherlands/NB-EMC-41-6/2020	mink	41	2020-08-27	MYLN	M	Y	L	N	FALSE	ClusterC
hCov-19/mink/Netherlands/NB-EMC-42-4/2020	mink	42	2020-08-28	LYLN	L	Y	L	N	FALSE	ClusterA
hCov-19/mink/Netherlands/NB-EMC-42-13/2020	mink	42	2020-08-28	LYLN	L	Y	L	N	FALSE	ClusterA
hCov-19/mink/Netherlands/NB-EMC-43-3/2020	mink	43	2020-09-01	LYLN	L	Y	L	N	FALSE	ClusterA
hCov-19/mink/Netherlands/NB-EMC-43-4/2020	mink	43	2020-09-01	LYLN	L	Y	L	N	FALSE	ClusterA
hCov-19/mink/Netherlands/NB-EMC-43-5/2020	mink	43	2020-09-01	LYLN	L	Y	L	N	FALSE	ClusterA
hCov-19/mink/Netherlands/NB-EMC-44-3/2020	mink	44	2020-09-01	LYLN	L	Y	L	N	FALSE	ClusterA
hCov-19/mink/Netherlands/NB-EMC-44-5/2020	mink	44	2020-09-01	LYLN	L	Y	L	N	FALSE	ClusterA
hCov-19/mink/Netherlands/NB-EMC-44-7/2020	mink	44	2020-09-01	LYLN	L	Y	L	N	FALSE	ClusterA
hCov-19/mink/Netherlands/NB-EMC-45-3/2020	mink	45	2020-09-02	MYLN	M	Y	L	N	FALSE	ClusterC
hCov-19/mink/Netherlands/NB-EMC-45-4/2020	mink	45	2020-09-02	MYLN	M	Y	L	N	FALSE	ClusterC
hCov-19/mink/Netherlands/NB-EMC-46-3/2020	mink	45	2020-09-02	MYLN	M	Y	L	N	FALSE	ClusterC
hCov-19/mink/Netherlands/NB-EMC-46-5/2020	mink	46	2020-09-02	LYLN	L	Y	L	N	FALSE	ClusterA
hCov-19/mink/Netherlands/NB-EMC-46-8/2020	mink	46	2020-09-02	LYLN	L	Y	L	N	FALSE	ClusterA
hCov-19/mink/Netherlands/NB-EMC-46-10/2020	mink	46	2020-09-02	LYLN	L	Y	L	N	FALSE	ClusterA
hCov-19/mink/Netherlands/NB-EMC-47-1/2020	mink	47	2020-09-04	LYLN	L	Y	L	N	FALSE	ClusterA
hCov-19/mink/Netherlands/NB-EMC-47-2/2020	mink	47	2020-09-04	LYLN	L	Y	L	N	FALSE	ClusterA
hCov-19/mink/Netherlands/NB-EMC-47-3/2020	mink	47	2020-09-04	LYLN	L	Y	L	N	FALSE	ClusterA
hCov-19/mink/Netherlands/NB-EMC-47-5/2020	mink	47	2020-09-04	LYLN	L	Y	L	N	FALSE	ClusterA
hCov-19/mink/Netherlands/NB-EMC-47-4/2020	mink	47	2020-09-04	LYLN	L	Y	L	N	FALSE	ClusterA
hCov-19/mink/Netherlands/NB-EMC-48-5/2020	mink	48	2020-09-05	LYLN	L	Y	L	N	FALSE	ClusterA
hCov-19/mink/Netherlands/NB-EMC-49-1/2020	mink	49	2020-09-05	LYLN	L	Y	L	N	FALSE	ClusterA
hCov-19/mink/Netherlands/NB-EMC-50-19/2020	mink	50	2020-09-11	LYLN	L	Y	L	N	FALSE	ClusterA
hCov-19/mink/Netherlands/NB-EMC-50-21/2020	mink	50	2020-09-12	LYLN	L	Y	L	N	FALSE	ClusterA
hCov-19/mink/Netherlands/NB-EMC-50-22/2020	mink	50	2020-09-12	LYLN	L	Y	L	N	FALSE	ClusterA
hCov-19/mink/Netherlands/NB-EMC-50-24/2020	mink	50	2020-09-12	LYLN	L	Y	L	N	FALSE	ClusterA
hCov-19/mink/Netherlands/NB-EMC-50-26/2020	mink	50	2020-09-12	LYLN	L	Y	L	N	FALSE	ClusterA
hCov-19/mink/Netherlands/NB-EMC-51-10/2020	mink	51	2020-09-12	LYLN	L	Y	L	N	FALSE	ClusterA
hCov-19/mink/Netherlands/NB-EMC-51-13/2020	mink	51	2020-09-12	LYLN	L	Y	L	N	FALSE	ClusterA
hCov-19/mink/Netherlands/NB-EMC-51-20/2020	mink	51	2020-09-12	LYLN	L	Y	L	N	FALSE	ClusterA
hCov-19/mink/Netherlands/NB-EMC-52-1/2020	mink	52	2020-09-15	LYLN	L	Y	L	N	FALSE	ClusterA
hCov-19/mink/Netherlands/NB-EMC-52-2/2020	mink	52	2020-09-15	LYLN	L	Y	L	N	FALSE	ClusterA
hCov-19/mink/Netherlands/NB-EMC-52-3/2020	mink	52	2020-09-15	LYLN	L	Y	L	N	FALSE	ClusterA
hCov-19/mink/Netherlands/NB-EMC-52-4/2020	mink	52	2020-09-15	LYLN	L	Y	L	N	FALSE	ClusterA
hCov-19/mink/Netherlands/NB-EMC-52-5/2020	mink	52	2020-09-15	LYLN	L	Y	L	N	FALSE	ClusterA
hCov-19/mink/Netherlands/NB-EMC-53-17/2020	mink	53	2020-09-17	LYLN	L	Y	L	N	FALSE	ClusterA
hCov-19/mink/Netherlands/NB-EMC-53-19/2020	mink	53	2020-09-17	LYLN	L	Y	L	N	FALSE	ClusterA
hCov-19/mink/Netherlands/NB-EMC-53-20/2020	mink	53	2020-09-17	LYLN	L	Y	L	N	FALSE	ClusterA
hCov-19/mink/Netherlands/NB-EMC-53-34/2020	mink	53	2020-09-17	LYLN	L	Y	L	N	FALSE	ClusterA
hCov-19/mink/Netherlands/NB-EMC-53-22/2020	mink	53	2020-09-17	LYLN	L	Y	L	N	FALSE	ClusterA
hCov-19/mink/Netherlands/NB-EMC-53-32/2020	mink	53	2020-09-17	LYLN	L	Y	L	N	FALSE	ClusterA
hCov-19/mink/Netherlands/NB-EMC-54-1/2020	mink	54	2020-09-22	LYLN	L	Y	L	N	FALSE	ClusterA
hCov-19/mink/Netherlands/NB-EMC-54-2/2020	mink	54	2020-09-22	LYLN	L	Y	L	N	FALSE	ClusterA
hCov-19/mink/Netherlands/NB-EMC-54-5/2020	mink	54	2020-09-22	LYLN	L	Y	L	N	FALSE	ClusterA
hCov-19/mink/Netherlands/NB-EMC-55-6/2020	mink	55	2020-09-23	LYLN	L	Y	L	N	FALSE	ClusterA
hCov-19/mink/Netherlands/NB-EMC-55-17/2020	mink	55	2020-09-23	LYLN	L	Y	L	N	FALSE	ClusterA
hCov-19/mink/Netherlands/NB-EMC-55-18/2020	mink	55	2020-09-23	LYLN	L	Y	L	N	FALSE	ClusterA
hCov-19/mink/Netherlands/NB-EMC-55-19/2020	mink	55	2020-09-23	LYLN	L	Y	L	N	FALSE	ClusterA
hCov-19/mink/Netherlands/NB-EMC-55-20/2020	mink	55	2020-09-23	LYLN	L	Y	L	N	FALSE	ClusterA
hCov-19/mink/Netherlands/NB-EMC-56-6/2020	mink	56	2020-09-23	LYLN	L	Y	L	N	FALSE	ClusterA
hCov-19/mink/Netherlands/NB-EMC-56-7/2020	mink	56	2020-09-23	LYLN	L	Y	L	N	FALSE	ClusterA
hCov-19/mink/Netherlands/NB-EMC-56-8/2020	mink	56	2020-09-23	LYLN	L	Y	L	N	FALSE	ClusterA
hCov-19/mink/Netherlands/NB-EMC-56-10/2020	mink	56	2020-09-23	LYLN	L	Y	L	N	FALSE	ClusterA
hCov-19/mink/Netherlands/NB-EMC-57-1/2020	mink	57	2020-09-28	LYLN	L	Y	L	N	FALSE	ClusterA
hCov-19/mink/Netherlands/NB-EMC-57-2/2020	mink	57	2020-09-28	LYLN	L	Y	L	N	FALSE	ClusterA
hCov-19/mink/Netherlands/NB-EMC-57-3/2020	mink	57	2020-09-28	LYLN	L	Y	L	N	FALSE	ClusterA
hCov-19/mink/Netherlands/NB-EMC-57-4/2020	mink	57	2020-09-28	LYLN	L	Y	L	N	FALSE	ClusterA
hCov-19/mink/Netherlands/NB-EMC-57-5/2020	mink	57	2020-09-28	LYLN	L	Y	L	N	FALSE	ClusterA
hCov-19/mink/Netherlands/NB-EMC-58-1/2020	mink	58	2020-09-30	LYLN	L	Y	L	N	FALSE	ClusterA
hCov-19/mink/Netherlands/NB-EMC-58-2/2020	mink	58	2020-09-30	LYLN	L	Y	L	N	FALSE	ClusterA
hCov-19/mink/Netherlands/NB-EMC-58-3/2020	mink	58	2020-09-30	LYLN	L	Y	L	N	FALSE	ClusterA
hCov-19/mink/Netherlands/NB-EMC-58-4/2020	mink	58	2020-09-30	LYLN	L	Y	L	N	FALSE	ClusterA
hCov-19/mink/Netherlands/NB-EMC-58-5/2020	mink	58	2020-09-30	LYLN	L	Y	L	N	FALSE	ClusterA
hCov-19/mink/Netherlands/NB-EMC-59-2/2020	mink	59	2020-09-30	LYLN	L	Y	L	N	FALSE	ClusterA
hCov-19/mink/Netherlands/NB-EMC-59-4/2020	mink	59	2020-09-30	LYLN	L	Y	L	N	FALSE	ClusterA
hCov-19/mink/Netherlands/NB-EMC-59-6/2020	mink	59	2020-09-30	LYLN	L	Y	L	N	FALSE	ClusterA
hCov-19/mink/Netherlands/NB-EMC-59-7/2020	mink	59	2020-09-30	LYLN	L	Y	L	N	FALSE	ClusterA
hCov-19/mink/Netherlands/NB-EMC-59-8/2020	mink	59	2020-09-30	LYLN	L	Y	L	N	FALSE	ClusterA
hCov-19/mink/Netherlands/NB-EMC-60-1/2020	mink	60	2020-09-30	LYLN	L	Y	L	N	FALSE	ClusterA
hCov-19/mink/Netherlands/NB-EMC-60-2/2020	mink	60	2020-09-30	LYLN	L	Y	L	N	FALSE	ClusterA
hCov-19/mink/Netherlands/NB-EMC-60-3/2020	mink	60	2020-09-30	LYLN	L	Y	L	N	FALSE	ClusterA
hCov-19/mink/Netherlands/NB-EMC-60-4/2020	mink	60	2020-09-30	LYLN	L	Y	L	N	FALSE	ClusterA
hCov-19/mink/Netherlands/NB-EMC-60-5/2020	mink	60	2020-09-30	LYLN	L	Y	L	N	FALSE	ClusterA
hCov-19/mink/Netherlands/NB-EMC-61-1/2020	mink	61	2020-10-01	LYLN	L	Y	L	N	FALSE	ClusterA
hCov-19/mink/Netherlands/NB-EMC-61-2/2020	mink	61	2020-10-01	LYLN	L	Y	L	N	FALSE	ClusterA
hCov-19/mink/Netherlands/NB-EMC-61-3/2020	mink	61	2020-10-01	LYLN	L	Y	L	N	FALSE	ClusterA
hCov-19/mink/Netherlands/NB-EMC-61-4/2020	mink	61	2020-10-01	LYLN	L	Y	L	N	FALSE	ClusterA
hCov-19/mink/Netherlands/NB-EMC-61-5/2020	mink	61	2020-10-01	LYLN	L	Y	L	N	FALSE	ClusterA
hCov-19/mink/Netherlands/NB-EMC-62-2/2020	mink	62	2020-10-05	LYLN	L	Y	L	N	FALSE	ClusterA
hCov-19/mink/Netherlands/NB-EMC-62-3/2020	mink	62	2020-10-05	LYLN	L	Y	L	N	FALSE	ClusterA
hCov-19/mink/Netherlands/NB-EMC-62-4/2020	mink	62	2020-10-05	LYLN	L	Y	L	N	FALSE	ClusterA
hCov-19/mink/Netherlands/NB-EMC-62-5/2020	mink	62	2020-10-05	LYLN	L	Y	L	N	FALSE	ClusterA
hCov-19/mink/Netherlands/NB-EMC-62-6/2020	mink	62	2020-10-05	LYLN	L	Y	L	N	FALSE	ClusterA
hCov-19/mink/Netherlands/NB-EMC-63-1/2020	mink	63	2020-10-06	LYLN	L	Y	L	N	FALSE	ClusterA
hCov-19/mink/Netherlands/NB-EMC-63-2/2020	mink	63	2020-10-06	LYLN	L	Y	L	N	FALSE	ClusterA
hCov-19/mink/Netherlands/NB-EMC-63-4/2020	mink	63	2020-10-06	LYLN	L	Y	L	N	FALSE	ClusterA
hCov-19/mink/Netherlands/NB-EMC-63-5/2020	mink	63	2020-10-06	LYLN	L	Y	L	N	FALSE	ClusterA
hCov-19/mink/Netherlands/NB-EMC-64-1/2020	mink	64	2020-10-14	LYLN	L	Y	L	N	FALSE	ClusterA
hCov-19/mink/Netherlands/NB-EMC-64-2/2020	mink	64	2020-10-14	LYLN	L	Y	L	N	FALSE	ClusterA
hCov-19/mink/Netherlands/NB-EMC-64-3/2020	mink	64	2020-10-14	LYLN	L	Y	L	N	FALSE	ClusterA
hCov-19/mink/Netherlands/NB-EMC-64-5/2020	mink	64	2020-10-14	LYLN	L	Y	L	N	FALSE	ClusterA
hCov-19/mink/Netherlands/NB-EMC-64-7/2020	mink	64	2020-10-14	LYLN	L	Y	L	N	FALSE	ClusterA
hCov-19/mink/Netherlands/NB-EMC-65-1/2020	mink	65	2020-10-14	LYLN	L	Y	L	N	FALSE	ClusterA
hCov-19/mink/Netherlands/NB-EMC-65-2/2020	mink	65	2020-10-14	LYLN	L	Y	L	N	FALSE	ClusterA
hCov-19/mink/Netherlands/NB-EMC-65-3/2020	mink	65	2020-10-14	LYLN	L	Y	L	N	FALSE	ClusterA
hCov-19/mink/Netherlands/NB-EMC-65-6/2020	mink	65	2020-10-14	LYLN	L	Y	L	N	FALSE	ClusterA
hCov-19/mink/Netherlands/NB-EMC-65-10/2020	mink	65	2020-10-14	LYLN	L	Y	L	N	FALSE	ClusterA
hCov-19/mink/Netherlands/NB-EMC-67-1/2020	mink	67	2020-10-21	LYLN	L	Y	L	N	FALSE	ClusterA
hCov-19/mink/Netherlands/NB-EMC-67-2/2020	mink	67	2020-10-21	LYLN	L	Y	L	N	FALSE	ClusterA
hCov-19/mink/Netherlands/NB-EMC-67-6/2020	mink	67	2020-10-21	LYLN	L	Y	L	N	FALSE	ClusterA
hCov-19/mink/Netherlands/NB-EMC-67-18/2020	mink	67	2020-10-21	LYLN	L	Y	L	N	FALSE	ClusterA
hCov-19/mink/Netherlands/NB-EMC-67-19/2020	mink	67	2020-10-21	LYLN	L	Y	L	N	FALSE	ClusterA
hCov-19/mink/Netherlands/NB-EMC-68-1/2020	mink	68	2020-11-03	LYLN	L	Y	L	N	FALSE	ClusterA
hCov-19/mink/Netherlands/NB-EMC-68-2/2020	mink	68	2020-11-03	LYLN	L	Y	L	N	FALSE	ClusterA
hCov-19/mink/Netherlands/NB-EMC-68-3/2020	mink	68	2020-11-03	LYLN	L	Y	L	N	FALSE	ClusterA
hCov-19/mink/Netherlands/NB-EMC-68-4/2020	mink	68	2020-11-03	LYLN	L	Y	L	N	FALSE	ClusterA
hCov-19/mink/Netherlands/NB-EMC-68-14/2020	mink	68	2020-11-03	LYLN	L	Y	L	N	FALSE	ClusterA
hCov-19/mink/Netherlands/NB-EMC-Losloop/2020	mink	unrelate-mink	2020-10-14	LYLN	L	Y	L	N	TRUE	ClusterA
